# Evidence that conserved essential genes are enriched for pro-longevity factors

**DOI:** 10.1101/2022.03.18.484929

**Authors:** Naci Oz, Elena Vayndorf, Mitsuhiro Tsuchiya, Samantha McLean, Lesly Turcios-Hernandez, Jason N. Pitt, Ben W. Blue, Michael Muir, Michael G. Kiflezghi, Alexander Tyshkovskiy, Alexander Mendenhall, Matt Kaeberlein, Alaattin Kaya

**Author notes:** equal contribution (Naci Oz, Elena Vayndorf).

## Abstract

At the cellular level, many aspects of aging are conserved across species. This has been demonstrated by numerous studies in simple model organisms like *Saccharomyces cerevisiae, Caenorhabdits elegans*, and *Drosophila melanogaster*. Because most genetic screens examine loss of function mutations or decreased expression of genes through reverse genetics, essential genes have often been overlooked as potential modulators of the aging process. By taking the approach of increasing the expression level of a subset of conserved essential genes, we found that 25% of these genes resulted in increased replicative lifespan in *S. cerevisiae*. This is greater than the ∼3.5% of genes found to affect lifespan upon deletion, suggesting that activation of essential genes may have a relatively disproportionate effect on increasing lifespan. The results of our experiments demonstrate that essential gene overexpression is a rich, relatively unexplored means of increasing eukaryotic lifespan.
