## Supplementary Table 1 for "Evidence that conserved essential genes are enriched for pro-longevity factors"

### Sheet: essential gene orthologs
TFC3
EFB1
MAK16
PRP45
POP5
CDC19
CDC24
PTA1
RFA1
SEN34
CDC15
UTP20
RFT1
MCM2
LSM2
PET9
STU1
POL12
ERD2
PRE7
SEC17
AAR2
ILS1
CDC27
RPL32
PKC1
RER2
GPI18
IPP1
CDS1
PRP6
ORC2
ALG14
RPG1
SEC18
RFC5
POL30
TIM12
EXO84
CMD1
ALG1
GRS1
TFC1
CKS1
MEC1
IRA1
MAK5
SUP45
RPB5
CNS1
CDC28
RIM2
MED8
PGI1
TAF5
MCM7
ARC40
ABD1
PRP5
ALG7
ENP1
DUT1
TRS20
POP4
TSC10
PGS1
NFS1
RRP7
PDI1
SPB1
KRR1
PGK1
RSC6
PWP2
RSA4
CDC39
MCD1
ATP16
RPT2
APC11
NOP1
TSC13
CDC7
MPS1
ARP2
PRP9
DBP10
PRP11
FAD1
PSA1
USO1
TSR1
UBC9
SUB2
LUC7
SRP14
RPN6
SNU23
POL3
QRI1
NSE4
KIN28
RRP42
YFH1
CDC48
CDC53
RPO21
BPL1
CCT4
COP1
RPN5
NOP14
SAS10
CDC9
CDC36
FAP7
NUS1
SEC31
NHP2
TIM22
YRB1
PSF1
FAL1
SES1
KRS1
RPC11
TPI1
CDC34
MAK21
LCB2
RPS13
PDC2
STN1
SSS1
RRP1
SLU7
RLI1
DOP1
TAF12
SSY1
SEC1
SEC5
TAF10
CDC37
SEC7
SUP35
UBC1
SCC2
CDC1
CCT6
SLY1
RVB1
CAB5
MSS4
GCD6
TCP1
HTB1
PCF11
HEM1
PRP42
FMN1
SEC26
PRP28
TRS23
CIA1
RRP45
SRP101
BFR2
CFT1
SRB7
TFB1
UTP4
SKP1
GPI8
FCF1
YDR341C
TRR1
BCP1
ESF1
FRQ1
ARH1
YRA1
UBA2
RPT3
NCB2
UTP5
RPB7
TRS120
SYF1
RPN9
TIF35
GPI17
GUK1
TFB3
TRS31
PRP3
SLD5
SEC20
SMT3
RBA50
CAB1
WBP1
MMS21
TIM9
SNU13
MCM3
HYP2
POL5
PCM1
PMI40
NUG1
SEC3
NTF2
PRE1
PRP22
RPN3
SRB4
PRO3
GCD11
ARB1
SAH1
YOS1
UTP7
TSC11
PUP3
LSM4
RSP5
NSA2
LCP5
GLC7
GDI1
LSM5
SPT15
COG3
BUR6
PAB1
CCA1
RAD3
BRR2
SPB4
SEC4
SMC1
CDC4
GNA1
SMX2
FRS2
EPL1
CAK1
MOB2
TUB2
YPT1
ACT1
SEC53
NIC96
YPI1
RPN11
SAD1
ECO1
CDC14
SMC2
RSC8
PRE4
RET2
RPN12
ERG26
PMA1
SCL1
JAC1
RPL30
RNA15
ALG13
RPT6
OLE1
ALG2
MNP1
HSF1
NBP35
NUP145
SRM1
USE1
LSG1
RPL28
NSA1
TAF6
CDC20
PRP43
NAB2
RPS2
CEG1
SEC27
GPI10
CDC43
SUA5
ROK1
NUP49
MCM6
SPT16
VRG4
SEC15
CSE1
GUS1
SWC4
TFG2
SEC9
SNU71
ERV1
TAM41
TFC4
UFD1
ERG25
SMD1
PRP38
TOM20
GCD2
UTP22
PRP31
VAS1
RRP46
ESP1
TEL2
NOP7
SPT6
NUP57
ENP2
NAT2
YIP1
TYS1
TFG1
HIP1
SKI6
ZPR1
GPI1
CRM1
SDA1
BRF1
PUP2
MES1
FOL2
TAF1
CAB4
CWC22
PXR1
RPS20
TIM10
ERG11
DED81
YHR020W
MYO1
MAS2
BCD1
NCP1
MED6
RPP1
RRP3
DYS1
RRP4
TRM5
NOP10
QNS1
IPI1
RPF1
TRA1
CDC12
CIA2
FUR1
RPC10
IMP3
DNA2
CDC23
NMD3
KOG1
GPI16
CFD1
BET1
RPB3
TIM44
IRR1
ULP2
MET30
NEO1
MMF1
SNP1
ARC15
YRB2
SEC6
RPN2
THS1
CAB2
UTP25
SHQ1
MOB1
SEC24
RHO3
STH1
TAO3
CCT2
SSL2
NDC80
MCM10
PAN1
PRI1
SQT1
SEC11
PRE3
OST1
CYR1
CCT8
NOP9
RPC17
CCT3
MPS3
RNR2
BET4
HCA4
KAR2
TAD2
NUP192
NSP1
MTR4
TIM54
UTP18
PSF2
SMC3
ARP4
EXO70
DPB11
GWT1
PHS1
PAM16
UTP10
CCT7
GCD14
TIM17
ERG20
CDC6
PRP21
MPP10
POL31
SUI2
GPI14
ESS1
LSM8
NUP85
SSC1
CDC8
CCT5
ARP3
RFC2
NPA3
CDC11
BIR1
FIP1
RPS5
IPA1
SFT1
PRP40
ARC19
URB1
SWD2
RAM2
CDC16
URA6
TFA1
UGP1
PRI2
CSE4
GPI19
ISD11
KEI1
KRE29
LCD1
NSE3
RIB3
RRP17
RSC3
RTT105
SCC4
SNM1
SNU56
SPC110
SPC25
SPP41
TFC6
TLG1
UTP6
UTR5
YCG1
TOA2
MPE1
DHR2
RRP14
CAB3
MIF2
YJU2
UTP11
GFA1
SRP21
RRN3
SDH3
RPC25
RPT1
SRP102
MCD4
EBP2
SNU114
RPL17A
MTR2
HYM1
ACP1
SDS22
MIA40
YKT6
TOR2
UBA1
PAP1
RSC4
RPC37
KAE1
TFA2
LAS1
BET3
DRE2
TRZ1
RPF2
PRP16
DRS1
SOF1
DPS1
GPI13
RIX7
GRC3
PRP19
COF1
NOC3
SSL1
NSE1
PAM18
RLP24
SDO1
SED5
RPL15A
RSC58
STU2
FCF2
FRS1
SPC3
RGR1
RPL10
BOS1
SMC4
GAA1
ERG27
CDC45
SEN2
REA1
CFT2
MSL5
CLF1
APC2
DIP2
SMD3
ACS2
MAS1
SEC10
RPS31
CBF5
EMG1
NMT1
PWP1
NOP56
SEC13
TUB4
UTP13
CDC42
GPN3
HSP60
YCS4
MCM5
SMD2
DBP9
YSH1
GCD7
GSP1
YHC1
STT4
CDC25
CDC3
TAD3
SFH1
CWC24
SGD1
RPP0
KAP95
ADE13
SEC61
AFG2
UTP21
SPP382
SEN1
LSM3
SEC39
GAB1
SPT5
TAF11
YML6
NDC1
PRP39
RSE1
TEM1
ORC1
POB3
BET5
TUB1
PRE8
UTP14
TAF13
MDM1
SEC65
PGA3
ERG13
RSC9
ERO1
CDC5
TAF4
SEC59
TAP42
ARP9
MCM1
NUP116
ERB1
RNA14
PDS5
SEC14
UTP15
ECM16
RRB1
TIF34
SWP1
RTP1
VTI1
TOM40
ERG12
CEF1
TRS130
TAF7
RRP5
RNA1
TAF9
RNT1
CUS1
TIF11
DSK2
FCP1
GPI12
HSH155
HAS1
LCB1
ATM1
PSE1
NIP1
PRE5
RLP7
LST8
SIS1
KSH1
SAM50
HHT2
BDP1
NOP2
GCD10
IMP4
TOP2
POL1
MET4
NOP15
DBP2
RPC19
DCP2
NAF1
TOM22
KRE33
RPC31
CBK1
RPL42A
RIA1
APC1
RPS3
IPI3
SRP1
RIO2
SSU72
CSL4
NAR1
SUI1
CWC25
CRS1
NRD1
ORC5
POL2
YIF1
PIK1
SEC2
ERG24
SEC21
RFC3
MRPS18
KRI1
ZIM17
EMW1
PFS2
RPC34
PRP2
ACC1
TIM23
ARC35
DBP6
MVD1
TRM112
NOG2
ESF2
RPB11
RCL1
DIS3
SMC5
PRE6
RPS15
RIB2
NUF2
BRX1
AVO1
RFC4
WRS1
RPL18A
HRP1
RPL25
HRT1
MED7
CDC33
PSF3
DCP1
UTP23
HSP10
DBP5
RAT1
NOB1
RPL3
CDC21
UFE1
RTS2
RKI1
NUP1
OST2
RPO31
RPT5
RIO1
THI80
SPP2
RPB2
PUP1
SME1
MTR10
RPS28A
GLN4
MED4
HEM15
LAS17
TOA1
DED1
NOC2
RET1
RPB10
RFC1
RPB8
MGE1
DFR1
ESA1
APC5
CLP1
SEC63
TRE2
CDC31
RPT4
GCD1
RPN8
GPN2
YTM1
PLP2
RRP36
RRS1
NOP58
HSH49
MYO2
ALA1
KRE5
RPA190
PRT1
PRE10
MRS6
NDD1
NUD1
RET3
RRP12
ULP1
ERG10
NOP4
TIM50
GPI2
MOT1
SEN54
SEC16
NOG1
SEC62
IDI1
TFB2
RPL5
RPL33A
NOP53
PRP46
RAD53
CDC60
MEX67
SPT14
NAB3
HRR25
IPL1
SRP72
NIP7
BMS1
SAR1
RVB2
SUI3
IQG1
SRP68
YAH1
DIM1
PLC1
RPA135
TIF6
MCM4
CCL1
HTS1
ARP7
GLN1
TIF5
TAH18
SEC8
TFB4
DIB1
SUA7
SRP54
RDS3
PRE2
FHL1
COG4
YTH1
RPN7
RPC40
MRD1
PIS1
SPN1
RRP9
RRP15
NOC4
SGV1
RHO1
NUT2
JIP5
DPB2
BET2
PRP4
AOS1
SEC23
SMX3
DPM1
PZF1
RPO26
RPC82

### Sheet: RLS
Strain	n	medianRLS	0.95LCL	0.95UCL	p-value	%change_median
SEC26	60	35	32	39	0.00025	48.9362
SNU56	20	24	20	33	0.46	6.66667
PRP28	20	19.5	17	27	0.48	-13.3333
TRS23	60	31.5	28	37	0.009	34.0426
RRP45	20	21.5	19	43	0.3	-4.44444
NSE3	60	33	29	36	0.007	40.4255
SRP101	20	26	23	38	0.2	15.5556
BFR2	20	16.5	14	20	0.004	-26.6667
CFT1	60	32.5	28	39	0.001	32.6531
RSC3	60	31.5	28	35	0.0003	28.5714
SRB7	20	27	20	36	0.3	20
TFB1	20	25.5	22	40	0.1	13.3333
UTP4	20	17.5	17	23	0.1	-22.2222
YCG1	20	23.5	20	32	0.4	4.44444
SKP1	60	30	29	34	0.004	22.449
GPI8	20	25	21	32	0.2	11.1111
FCF1	20	20.5	16	30	0.6	-8.88889
YDR341C	20	20.5	18	31	0.23	-18
TRR1	60	35	33	41	0.001	32.0755
SPC110	20	26	23	32	0.5	4
BCP1	20	22	16	29	0.19	-12
TFC6	20	31.5	25	43	0.11	26
ESF1	20	27	21	37	0.6	8
KEI1	20	33	24	44	0.14	32
FRQ1	20	34	27	41	0.11	36
ARH1	80	33.5	30	42	0.0007	39.5833
YRA1	20	19.5	14	43	0.48	-22
UBA2	20	29.5	25	40	0.4	18
RPT3	20	27.5	21	38	0.81	10
NCB2	20	25	19	39	1	0
RPB7	20	31	28	39	0.07	24
TRS120	20	26	20	36	0.87	4
RRP17	20	28.5	23	45	0.41	14
SYF1	20	28	22	38	0.53	12
RPN9	20	22	18	37	0.28	7.31707
TIF35	60	34	32	38	0.0001	51.1111
GPI17	60	31	26	35	0.003	34.7826
GPI19	20	20.5	18	29	0.3	0
UTP6	20	27	23	38	0.01	31.7073
GUK1	60	29	26	36	0.02	28.8889
TFB3	20	24.5	22	31	0.1	19.5122
SPP41	20	23	19	37	0.3	12.1951
TLG1	60	32	29	37	0.001	42.2222
TRS31	20	25	21	40	0.04	21.9512
PRP3	20	24.5	21	30	0.09	19.5122
SNM1	20	20.5	18	29	0.5	0
RIB3	20	24	22	35	0.059	17.0732
SLD5	60	32	26	37	0.014	42.2222
SEC20	60	31	27	37	0.00046	34.7826
LCD1	20	33.5	25	40	0.3	24.0741
SMT3	20	30.5	27	44	0.2	12.963
RBA50	20	29.5	21	37	0.6	9.25926
CAB1	20	27.5	22	37	0.8	1.85185
WBP1	20	28.5	22	44	0.6	5.55556
MMS21	20	24.5	23	38	0.5	-9.25926
SNU13	60	32.5	28	37	0.05	22.6415
MCM3	20	27.5	25	33	0.9	1.85185
HYP2	20	28.5	23	34	0.8	5.55556
UTR5	20	22.5	15	39	0.2	-16.6667
POL5	20	23	17	29	0.09	-14.8148
PCM1	20	22.5	14	29	0.1	-16.6667
PMI40	20	18	14	22	0.01	-33.3333
NUG1	20	22	14	33	0.11	-18.5185
SEC3	20	27.5	23	36	0.9	1.85185
NTF2	20	29.5	25	38	0.2	13.4615
PRE1	20	29.5	25	37	0.2	13.4615
PRP22	20	31.5	26	41	0.03	21.1538
SPC25	20	26.5	19	38	0.6	1.92308
RPN3	60	35	29	40	0.004	34.6154
SRB4	20	25.5	22	32	0.8	-1.92308
PRO3	20	30.5	25	42	0.1	17.3077
GCD11	20	27.5	22	32	0.7	5.76923
ARB1	20	28	22	48	0.39	7.69231
KRE29	20	27.5	22	33	0.5	5.76923
SAH1	20	18.5	15	21	0.0008	-28.8462
ISD11	60	28	24	33	0.19	7.69231
UTP7	20	19	17	29	0.18	-26.9231
PUP3	20	28	26	41	0.15	7.69231
RTT105	20	23	19	30	0.19	-11.5385
LSM4	60	22	19	30	0.5	-4.34783
NSA2	20	25	21	31	0.7	16.2791
LCP5	20	27	24	32	0.09	25.5814
GLC7	20	28.5	23	36	0.04	32.5581
GDI1	20	33	30	42	0.02	53.4884
LSM5	40	27.5	24	33	0.012	27.907
SCC4	20	24.5	20	29	0.6	13.9535
SPT15	20	22	20	28	0.8	2.32558
COG3	20	24.5	18	33	0.9	13.9535
BUR6	60	29	26	34	0.045	20.8333
PAB1	60	28.5	23	35	0.064	18.75
CCA1	20	18	15	23	0.05	-16.2791
RAD3	20	24.5	23	35	0.13	13.9535
